# Evaluation of recombination rate of microhaplotypes based on the 1000 Genomes Project family data

**DOI:** 10.1101/2023.12.11.571057

**Authors:** Yifan Wei, Xi Li, Tiantian Shan, Haoyu Wang, Xuan Dai, Qiang Zhu, Yufang Wang, Ji Zhang

## Abstract

Microhaplotype, a kind of multi-allelic genetic marker that contains two or more SNPs in the range of hundreds of base pairs, has emerged as an important genetic marker in forensic genetics. However, the recombination within the microhaplotype, which has been neglected in most studies, leads to changes in its alleles during inheritance, producing alleles that are not identical to parental alleles and affecting the likelihood ratio calculation of the MH in forensic DNA analysis involving kinship. We constructed a highly dense and extensive MH set in the human genome based on the expanded 1000 Genomes Project (GRCh38). Using the pedigree data contained in 18 populations and a total of 1204 meioses in the GRCh38 dataset, we scanned and confirmed the recombination events that occurred within the above MH loci, to clarify the relationship between recombination and MH polymorphisms. We investigated the average incidence of MH recombinant alleles and the average recombination rate of genome-wide MHs in the hope of providing a reference for the correction of the likelihood ratio in the MH system of future kinship analysis.
