## Supplemental Table 1 and 2 for "Evaluation of recombination rate of microhaplotypes based on the 1000 Genomes Project family data"

### Sheet: Table S1
Supplemental Table S1. Information of populations used in the study.
Super population	Population	Number of unrelated individuals	Number of trios
AFR	ACB	96	20
	ASW	61	13
	ESN	99	43
	GWD	113	58
	LWK	99	\
	MSL	85	11
	YRI	108	56
AMR	CLM	94	35
	MXL	64	32
	PEL	85	35
	PUR	104	35
EAS	CDX	93	\
	CHB	103	\
	CHS	105	51
	JPT	104	\
	KHV	99	21
EUR	CEU	99	57
	FIN	99	\
	GBR	91	\
	IBS	107	50
	TSI	107	\
SAS	BEB	86	30
	GIH	103	\
	ITU	102	3
	PJL	96	42
	STU	102	10

### Sheet: Table S2
Supplemental Table S2. Statistics on the MH dataset of the 22 autosomes.
Chromosome	The number of SNPs constituting MHs	The proportion of SNPs (%)	The sum of MHs observed	The density of the MH dataset (per Mb)
1	3875003	0.0809391	584520	2347.88
2	4147165	0.0866238	619027	2555.92
3	3387649	0.0707595	510767	2575.79
4	3305317	0.0690398	489205	2571.86
5	3099475	0.0647402	460725	2537.89
6	2894145	0.0604514	438833	2569.19
7	2792597	0.0583303	403885	2534.64
8	2678278	0.0559425	371589	2560.23
9	2171238	0.0453517	300684	2172.66
10	2366100	0.0494219	342385	2558.98
11	2341208	0.0489019	342113	2532.55
12	2232831	0.0466382	340421	2554.27
13	1684054	0.0351756	251981	2203.32
14	1550263	0.0323811	229632	2145.22
15	1420950	0.0296801	207373	2033.24
16	1619541	0.0338281	203839	2256.4
17	1382344	0.0288737	202567	2433.02
18	1325169	0.0276794	195925	2437.69
19	1092242	0.0228142	145376	2480.07
20	1114539	0.0232799	160116	2484.57
21	678882	0.0141801	90231	1931.73
22	716572	0.0149674	92317	1816.6
Total	47875562	1	6983511	2429a
a: This value indicates the average density of MHs in the 22 autosomes.
